# Cleaning the Dead: Optimized decontamination enhances palaeoproteomic analyses of Pleistocene skeletal material

**DOI:** 10.1101/2024.06.13.598810

**Authors:** Zandra Fagernäs, Viridiana Villa Islas, Gaudry Troché, Jan-Pieter Buylaert, Tura Khujageldiev, Redzhep Kurbanov, Jesper V. Olsen, Mikkel Winther Pedersen, Frido Welker

## Abstract

The study of ancient proteins preserved in a range of archaeological, cultural heritage, and palaeontological materials is increasingly contributing to our understanding of human evolution and archaeological research questions. Many of the specimens studied have been excavated and stored for a significant duration prior to their proteomic analysis. Human handling and storage environments therefore provide ample opportunities for protein contamination onto and into specimens of interest to palaeoproteomic studies. As such, modern protein contamination limits access to endogenous proteomes. Here, we compare five approaches of bone protein decontamination applied to a Pleistocene *Equus* sp. bone fragment contaminated with a modern dog salivary proteome. We find that all tested methods reduce the protein contamination, but with different efficiencies. We find that a brief bleach wash is the most effective approach in removing modern protein contamination, and that no additional damage is caused to the endogenous proteome by this treatment. Next, we apply this approach to a hominin tooth found at Khudji, a Late Pleistocene archaeological site in Tajikistan. We demonstrate that a brief bleach wash removes almost all human skin protein contamination while retaining the endogenous hominin dentine proteome. Subsequent phylogenetic analysis of the Khudji dentine proteome allowed determination that the specimen is likely not a Denisovan, but still leaves ambiguity between an assignment to either modern humans or Neanderthals.
