## Supplementary Data 1 for "Cleaning the Dead: Optimized decontamination enhances palaeoproteomic analyses of Pleistocene skeletal material"

raw_file	species	method	stagetip	replicate	weight_mg
20230525_EXPL8_nLC11_GT_collab_77min_DDA_P0387	equus	no_contamination	P0387	ncont_1	22
20230525_EXPL8_nLC11_GT_collab_77min_DDA_P0388	equus	no_contamination	P0388	ncont_2	20
20230525_EXPL8_nLC11_GT_collab_77min_DDA_P0389_20230528201553	equus	no_contamination	P0389	ncont_3	21
20230525_EXPL8_nLC11_GT_collab_77min_DDA_P0390	equus	no_contamination	P0390	uv_1	24
20230525_EXPL8_nLC11_GT_collab_77min_DDA_P0391	equus	uv	P0391	uv_2	23
20230525_EXPL8_nLC11_GT_collab_77min_DDA_P0392	equus	uv	P0392	uv_3	21
20230525_EXPL8_nLC11_GT_collab_77min_DDA_P0393_20230531033632	equus	bleach	P0393	bleach_1	24
20230525_EXPL8_nLC11_GT_collab_77min_DDA_P0394	equus	bleach	P0394	bleach_2	23
20230525_EXPL8_nLC11_GT_collab_77min_DDA_P0395	equus	bleach	P0395	bleach_3	22
20230525_EXPL8_nLC11_GT_collab_77min_DDA_P0396	equus	hcl	P0396	hcl_1	24
20230525_EXPL8_nLC11_GT_collab_77min_DDA_P0397	equus	hcl	P0397	hcl_2	21
20230525_EXPL8_nLC11_GT_collab_77min_DDA_P0398	equus	hcl	P0398	hcl_3	20
20230525_EXPL8_nLC11_GT_collab_77min_DDA_P0399	equus	edta	P0399	edta_1	25
20230525_EXPL8_nLC11_GT_collab_77min_DDA_P0400	equus	edta	P0400	edta_2	22
20230525_EXPL8_nLC11_GT_collab_77min_DDA_P0401	equus	edta	P0401	edta_3	22
20230525_EXPL8_nLC11_GT_collab_77min_DDA_P0402	equus	water	P0402	water_1	22
20230525_EXPL8_nLC11_GT_collab_77min_DDA_P0403	equus	water	P0403	water_2	22
20230525_EXPL8_nLC11_GT_collab_77min_DDA_P0404	equus	water	P0404	water_3	22
20230525_EXPL8_nLC11_GT_collab_77min_DDA_P0405	equus	no_cleaning	P0405	nclean_1	25
20230525_EXPL8_nLC11_GT_collab_77min_DDA_P0406	equus	no_cleaning	P0406	nclean_2	22
20230525_EXPL8_nLC11_GT_collab_77min_DDA_P0407	equus	no_cleaning	P0407	nclean_3	21
20230525_EXPL8_nLC11_GT_collab_77min_DDA_Blank_P0408	NA	all	P0408	blank	0
20230614_EXPL8_nLC11_GT_collab_77min_DDA_P0441	homo	no_cleaning	P0441	khudji_original	4.5
20230614_EXPL8_nLC11_GT_collab_77min_DDA_Blank_P0442	NA	no_cleaning	P0442	blank	0
20231005_EXPL5_nLC11_GT_collab_77min_DDA_Blank_P0581	homo	bleach	P0581	khudji_bleach	5.4
20231005_EXPL5_nLC11_GT_collab_77min_DDA_P0582	NA	bleach	P0582	blank	0
